# Early outcomes of England’s new biodiversity offset market

**DOI:** 10.1101/2025.06.22.660961

**Authors:** N.E. Duffus, S.O.S.E. zu Ermgassen, R. Grenyer, O.T. Lewis

## Abstract

Nature markets are increasingly being operationalised as a tool for filling the biodiversity finance gap to achieve global biodiversity targets. One example is the off-site market underpinning the requirement for construction projects to achieve Biodiversity Net Gain (BNG) in England. Here, we quantify the outcomes of the market after 16 months of operation, collecting data from England’s offset register and planning portals. We evaluate the habitat diversity being delivered and how it aligns with environmental targets and existing efforts to achieve goals such as 30×30. Current habitat delivery is skewed toward a few habitat types, with ‘other neutral grassland’ constituting 44% of planned habitat. There is very limited delivery of new wetland and woodland habitats, with most commitments being to improve the condition of existing habitats. Perhaps more importantly, only around 2% of the registered offset area has been sold. Our results demonstrate how the design of the statutory biodiversity metric used to measure BNG is shaping the market through incentives within the metric. The results also give insight into the demand for off-site BNG units in England and the role which government regulation plays in setting demand and therefore scaling the market.
