## Supplementary tables for "Early outcomes of England’s new biodiversity offset market"

Habitat Type	Area Sold (ha)
FloodplainÊwetlandÊmosaicÊandÊCFGM	3.6351
LowlandÊmeadows	9.0816
LowlandÊmixedÊdeciduousÊwoodland	2.1024
MixedÊscrub	7.6032
OtherÊlowlandÊacidÊgrassland	1.4059
OtherÊneutralÊgrassland	32.3075
OtherÊwoodlandÊbroadleaved	0.4087
OtherÊwoodlandÊmixed	0.09
RuralÊtree	0.5901
TraditionalÊorchards	1.0847
